# Amino acid properties, substitution rates, and the nearly neutral theory

**DOI:** 10.1101/2024.11.04.621833

**Authors:** Jennifer E. James, Martin Lascoux

## Abstract

Do the properties of amino acids affect their rates of substitution? The nearly neutral theory predicts that greater selective constraint leads to slower rates of evolution; similarly, we expect amino acids that are more different from each other to have lower rates of exchange because such changes are most likely to affect protein structure and function. Here we test these predictions, using substitution rates estimated from empirical amino acid exchangeability matrices. To measure degree of amino acid difference, we focussed on two physicochemical properties, hydrophobicity and molecular weight, uncorrelated metrics that are known to have important implications for protein structure and function. We find that for both hydrophobicity and molecular weight, amino acid pairs with large differences had lower rates of substitution. We also found that amino acids that differed in both properties had the lowest rates of substitution, suggesting that both physicochemical properties are under selective constraint. Mutation properties, such as the number of mutations or the number of transitions as opposed to transversions separating amino acid pairs, were also important predictors of substitution rates. The relationship between amino acid substitution rates and differences in their physiochemical properties holds across several taxonomically restricted datasets. This finding suggests that purifying selection affects amino acid substitution rates in a similar manner across taxonomic groups with different effective population sizes.
