## Supplementary tables 1 and 2 for "Amino acid properties, substitution rates, and the nearly neutral theory"

### Sheet: Suppl.Table1_QMatrixModelsPfam
summary(model_noGC)- for Pfam Q matrix								summary (model no mut effects)- amino acid pairs separated by 1 mutation								summary (model no mut effects)- amino acid pairs separated by 2 mutation								summary (model no mut effects)- amino acid pairs separated by 3 mutation
Random effects								Random effects								Random effects								Random effects
Groups	Name	Variance	Std.Dev.					Groups	Name	Variance	Std.Dev.					Groups	Name	Variance	Std.Dev.					Groups	Name	Variance	Std.Dev.
Amino Acid i	(Intercept)	0.02451	0.1566					Amino Acid i	(Intercept)	0.02408	0.1552					Amino Acid i	(Intercept)	0.02586	0.1608					Amino Acid i	(Intercept)	0.0953	0.3087
Amino Acid j	(Intercept)	0.04586	0.2141					Amino Acid j	(Intercept)	0.03956	0.1989					Amino Acid j	(Intercept)	0.04933	0.2221					Amino Acid j	(Intercept)	0.03769	0.1941
Residual		0.07239	0.2691					Residual		0.06394	0.2529					Residual		0.06524	0.2554					Residual		0.15243	0.3904
Fixed effects	Estimate	Std.error	Degrees of freedom	t-value	p			Fixed effects	Estimate	Std.error	Degrees of freedom	t-value	p			Fixed effects	Estimate	Std.error	Degrees of freedom	t-value	p			Fixed effects	Estimate	Std.error	Degrees of freedom	t-value	p
Intercept	0.07559	0.08446	105.005	0.895	0.3729			Intercept	-0.35991	0.08502	83.1824	-4.233	5.9e-05	***		Intercept	-0.92188	0.0994	117.782	-9.275	1.06e-15	***		Intercept	-1.31716	0.64989	22.2237	-2.027	0.0549	.
PC1, Charge	-0.43621	0.02132	342.944	-20.46	<2.0E-16	***		PC1, Charge	-0.42999	0.03083	111.229	-13.947	<2e-16	***		PC1, Charge	-0.41158	0.03067	174.545	-13.421	<2e-16	***		PC1, Charge	-0.44111	0.2012	23.5855	-2.192	0.0385	*
PC2, Size	-0.28924	0.02583	357.335	-11.199	<2.0E-16	***		PC2, Size	-0.3033	0.03577	124.084	-8.48	5.61e-14	***		PC2, Size	-0.24555	0.03819	185.646	-6.429	1.06e-09	***		PC2, Size	-0.33471	0.30279	23.5659	-1.105	0.2801
Mutational steps slope	-0.42173	0.02612	350.504	-16.146	<2.0E-16	***		PC1: PC2 interaction	0.07172	0.01492	110.534	4.808	4.84e-06	***		PC1: PC2 interaction	0.07621	0.01552	172.618	4.91	2.1e-06	***		PC1: PC2 interaction	0.08337	0.09122	21.9437	0.914	0.3706
Transition:transversion difference slope	-0.2022	0.08557	371.247	-2.363	0.0186	*
PC1: PC2 interaction	0.08297	0.01055	341.774	7.864	4.91e-14	***
r.squaredGLMM(model_noGC)
R2 -marginal	R2 - conditional
0.67891	0.837175
r.squaredGLMM(model_noGC_ranmut)
R2 -marginal	R2 - conditional
0.34986	0.860748

### Sheet: Suppl.Table2_NQMatrixModelsTaxa
summary(model_noGC)- for Pfam NQ matrix								summary(model_noGC)- for Yeast NQ matrix								summary(model_noGC)- for Insect NQ matrix								summary(model_noGC)- for Plant NQ matrix								summary(model_noGC)- for Bird NQ matrix								summary(model_noGC)- for Mammal NQ matrix
Random effects								Random effects								Random effects								Random effects								Random effects								Random effects
Groups	Name	Variance	Std.Dev.					Groups	Name	Variance	Std.Dev.					Groups	Name	Variance	Std.Dev.					Groups	Name	Variance	Std.Dev.					Groups	Name	Variance	Std.Dev.					Groups	Name	Variance	Std.Dev.
Amino Acid i	(Intercept)	0.03545	0.1883					Amino Acid i	(Intercept)	0.028	0.1673					Amino Acid i	(Intercept)	0.01634	0.1278					Amino Acid i	(Intercept)	0.03405	0.1845					Amino Acid i	(Intercept)	0.01885	0.1373					Amino Acid i	(Intercept)	0.01467	0.1211
Amino Acid j	(Intercept)	0.2005	0.4478					Amino Acid j	(Intercept)	0.29133	0.5398					Amino Acid j	(Intercept)	0.21619	0.465					Amino Acid j	(Intercept)	0.15138	0.3891					Amino Acid j	(Intercept)	0.13557	0.3682					Amino Acid j	(Intercept)	0.16314	0.4039
Residual		0.07912	0.2813					Residual		0.07486	0.2736					Residual		0.0587	0.2423					Residual		0.13854	0.3722					Residual		0.13149	0.3626					Residual		0.08115	0.2849
Fixed effects	Estimate	Std.error	Degrees of freedom	t-value	p			Fixed effects	Estimate	Std.error	Degrees of freedom	t-value	p			Fixed effects	Estimate	Std.error	Degrees of freedom	t-value	p			Fixed effects	Estimate	Std.error	Degrees of freedom	t-value	p			Fixed effects	Estimate	Std.error	Degrees of freedom	t-value	p			Fixed effects	Estimate	Std.error	Degrees of freedom	t-value	p
Intercept	-1.26483	0.12568	43.0903	-10.064	6.95e-13	***		Intercept	-1.26463	0.14051	33.3897	-9	1.9e-10	***		Intercept	-1.43499	0.12072	33.0936	-11.887	1.73e-13	***		Intercept	-0.60184	0.1272	70.0105	-4.732	1.12e-05	***		Intercept	-0.96642	0.11914	68.5658	-8.112	1.3e-11	***		Intercept	-1.2072	0.11367	43.7969	-10.62	1.07e-13	***
PC1, Charge	-0.44526	0.02234	340.402	-19.932	<2e-16	***		PC1, Charge	-0.42088	0.02172	340.789	-19.376	<2e-16	***		PC1, Charge	-0.344684	0.019217	341.829	-17.937	<2e-16	***		PC1, Charge	-0.34685	0.02949	343.565	-11.763	<2e-16	***		PC1, Charge	-0.17781	0.02866	345.896	-6.205	1.56e-09	***		PC1, Charge	-0.20388	0.02255	343.947	-9.041	<2e-16	***
PC2, Size	-0.30228	0.02721	349.657	-11.11	<2e-16	***		PC2, Size	-0.29712	0.02644	350.265	-11.239	<2e-16	***		PC2, Size	-0.276623	0.023333	352.61	-11.855	<2e-16	***		PC2, Size	-0.26909	0.03569	356.913	-7.539	3.94e-13	***		PC2, Size	-0.15635	0.03449	359.825	-4.533	7.92e-06	***		PC2, Size	-0.18242	0.02725	356.628	-6.695	8.41e-11	***
Mutational steps slope	-0.41948	0.02744	345.079	-15.288	<2e-16	***		Mutational steps slope	-0.49183	0.02667	345.695	-18.44	<2e-16	***		Mutational steps slope	-0.435525	0.023569	347.68	-18.479	<2e-16	***		Mutational steps slope	-1.06059	0.03611	350.884	-29.372	<2e-16	***		Mutational steps slope	-1.03432	0.03499	354.696	-29.557	<2e-16	***		Mutational steps slope	-0.7635	0.02759	351.512	-27.671	<2e-16	***
Transition:transversion difference slope	-0.22455	0.09118	360.908	-2.463	0.0143	*		Transition:transversion difference slope	-0.23398	0.08846	358.947	-2.645	0.00852	**		Transition:transversion difference slope	-0.157361	0.07769	356.529	-2.025	0.0436	*		Transition:transversion difference slope	-0.48453	0.11808	361.928	-4.104	5.03e-05	***		Transition:transversion difference slope	-0.45921	0.11273	339.339	-4.074	5.77e-05	***		Transition:transversion difference slope	-0.35199	0.0898	346.551	-3.92	0.000107	***
PC1: PC2 interaction	0.0863	0.01105	339.683	7.81	7.17e-14	***		PC1: PC2 interaction	0.07573	0.01075	340.021	7.047	1.02e-11	***		PC1: PC2 interaction	0.068174	0.009507	340.887	7.171	4.67e-12	***		PC1: PC2 interaction	0.06475	0.01459	342.394	4.438	1.23e-05	***		PC1: PC2 interaction	0.0258	0.01419	344.361	1.819	0.0698	.		PC1: PC2 interaction	0.03433	0.01116	342.663	3.076	0.002269	**
r.squaredGLMM(model_noGC)								r.squaredGLMM(model_noGC)								r.squaredGLMM(model_noGC)								r.squaredGLMM(model_noGC)								r.squaredGLMM(model_noGC)								r.squaredGLMM(model_noGC)
R2 -marginal	R2 - conditional							R2 -marginal	R2 - conditional							R2 -marginal	R2 - conditional							R2 -marginal	R2 - conditional							R2 -marginal	R2 - conditional							R2 -marginal	R2 - conditional
0.495985	0.873424							0.461926	0.89782							0.451454	0.88944							0.680162	0.863226							0.650608	0.839315							0.565653	0.863888
r.squaredGLMM(model_noGC_ranmut)								r.squaredGLMM(model_noGC_ranmut)								r.squaredGLMM(model_noGC_ranmut)								r.squaredGLMM(model_noGC_ranmut)								r.squaredGLMM(model_noGC_ranmut)								r.squaredGLMM(model_noGC_ranmut)
R2 -marginal	R2 - conditional							R2 -marginal	R2 - conditional							R2 -marginal	R2 - conditional							R2 -marginal	R2 - conditional							R2 -marginal	R2 - conditional							R2 -marginal	R2 - conditional
0.274927	0.88499							0.229581	0.907176							0.216599	0.899158							0.100169	0.906388							0.058565	0.90505							0.090805	0.910477
